# Phylogenetic reconciliation reveals extensive ancestral recombination in Sarbecoviruses and the SARS-CoV-2 lineage

**DOI:** 10.1101/2021.08.12.456131

**Authors:** Sumaira Zaman, Samuel Sledzieski, Bonnie Berger, Yi-Chieh Wu, Mukul S. Bansal

## Abstract

An accurate understanding of the evolutionary history of rapidly-evolving viruses like SARS-CoV-2, responsible for the COVID-19 pandemic, is crucial to tracking and preventing the spread of emerging pathogens. However, viruses undergo frequent recombination, which makes it difficult to trace their evolutionary history using traditional phylogenetic methods. Here, we present a phylogenetic workflow, virDTL, for analyzing viral evolution in the presence of recombination. Our approach leverages reconciliation methods developed for inferring horizontal gene transfer in prokaryotes, and, compared to existing tools, is uniquely able to identify ancestral recombinations while accounting for several sources of inference uncertainty, including in the construction of a strain tree, estimation and rooting of gene family trees, and reconciliation itself. We apply this workflow to the *Sarbecovirus* subgenus and demonstrate how a principled analysis of predicted recombination gives insight into the evolution of SARS-CoV-2. In addition to providing confirming evidence for the horseshoe bat as its zoonotic origin, we identify several ancestral recombination events that merit further study.
