## Supplementary Table S2 for "Phylogenetic reconciliation reveals extensive ancestral recombination in Sarbecoviruses and the SARS-CoV-2 lineage"

Donor	Recipient	Gene Family	Support	MAD Support	Time Consistent?
n15	YN2018A	S	1000	1000	Yes
GX2013	n44	S	1000	1000	Yes
Rp3	Rm1	S	1000	1000	Yes
HKU3_7	GX2013	ORF7a	1000	1000	Yes
LYRa11	CpY11	ORF7a	1000	718	Yes
Rp3	n36	ORF3a	1000	1000	No
Rs4081	WIV16	ORF1ab	1000	1000	Yes
16BO133	n43	M	1000	1000	Yes
n44	RpS11	ORF6	980	1000	Yes
As6526	YN2013	M	972	758	Yes
Rs4231	Rs4247_147	M	969	751	Yes
Rs4081	As6526	ORF7a	951	899	Yes
YN2018C	Rs7327	ORF8	903	924	Yes
16BO133	n43	ORF3a	900	900	Yes
RpS11	Rp3	ORF3a	900	900	Yes
n40	YNLF_31C	ORF3a	900	900	Yes
HKU3_7	GX2013	ORF3a	900	900	Yes
RpS11	n44	ORF3a	900	900	Yes
CpY11	n34	ORF1ab	900	900	Yes
SC2018	n6	ORF1ab	900	900	Yes
F46	Rf4092	S	894	915	Yes
n44	Rp3	ORF6	880	900	Yes
WIV1	Rf4092	N	849	911	Yes
Rs4081	Rs4255	ORF7a	823	807	Yes
n49	n50	N	813	456	Yes
YN2018B	n22	ORF8	800	800	Within One Branch
CpY11	LYRa11	ORF6	800	800	Yes
Rs9401	Rs7327	S	777	745	Yes
Anlong-103	Rs4081	N	768	900	Yes
LYRa11	n19	S	729	721	Yes
n35	GX2013	M	718	200	Yes
n40	n47	N	715	<100	Within One Branch
n16	Rs9401	N	710	742	Yes
Rf4092	n10	ORF3a	700	700	Yes
n51	n47	ORF1ab	700	<100	No
YN2018A	n26	N	700	801	Within One Branch
n10	SC2018	N	700	700	Yes
Rs4255	F46	M	700	700	Yes
WIV1	YN2018B	ORF7a	679	728	Yes
Rs4255	As6526	N	670	569	Yes
n19	Rs4084	ORF3a	659	147	Yes
Rs4231	YN2018C	M	652	417	Yes
Rs7327	n14	ORF6	651	655	Within One Branch
n49	n50	S	640	616	Yes
n23	SC2018	ORF7a	625	666	Yes
WIV16	Rs4231	ORF8	600	600	Yes
F46	n19	ORF7a	600	561	Yes
n50	n2	ORF7a	600	<100	No
LYRa11	n28	ORF7a	600	418	Yes
n22	Rs672	ORF7a	600	600	Yes
SARS-CoV	C010	ORF7a	600	<100	Yes
Rs7327	n14	M	600	600	Within One Branch
n21	Rs4231	ORF1ab	583	470	Yes
Rs4247_147	n21	ORF1ab	583	470	Yes
n24	Rs4084	S	571	564	Yes
n35	n5	M	549	<100	Yes
As6526	Rs7327	ORF1ab	545	608	Yes
BM48-31	n46	ORF10	539	378	Yes
n2	n35	ORF1ab	537	317	Within One Branch
n48	n2	ORF1ab	537	<100	No
Jiyuan_84	HeB2013	S	535	506	Yes
Jiyuan_84	HeB2013	ORF1ab	533	491	Yes
Rp3	RpS11	M	533	493	Yes
HKU3_7	Rp3	M	533	493	Yes
As6526	Rs4255	ORF8	521	493	Yes
Rm1	HuB2013	ORF1ab	520	521	Yes
n24	YN2018B	S	518	502	Yes
Rs4081	YN2018D	S	511	641	Yes
Rs672	Rs4255	ORF6	506	512	Yes
Anlong-103	YN2013	S	503	447	Yes
n6	n38	S	502	500	Yes
Rs4247_148	n27	ORF7a	500	500	No
Rs7327	YNLF_31C	ORF6	500	500	Yes
n38	n5	ORF3a	500	500	Within One Branch
C020	C010	ORF3a	500	500	Yes
n41	BtKY72	ORF10	500	600	Yes
n47	n4	N	500	<100	Yes
P5E	P5L	M	500	500	Yes
YN2013	Anlong-103	S	497	553	Yes
LYRa11	n44	ORF7a	494	<100	-
GX2013	F46	E	491	468	Yes
YN2018D	Rs4081	S	489	359	Yes
Rs9401	YN2018B	S	482	498	Yes
HuB2013	Rm1	ORF1ab	480	479	Yes
Rs7327	n14	N	474	600	-
HeB2013	Jiyuan_84	ORF1ab	467	509	Yes
RpS11	Rp3	M	467	507	Yes
HKU3_7	RpS11	M	467	507	Yes
HeB2013	Jiyuan_84	S	465	494	Yes
YN2018A	Rs672	ORF8	463	468	Yes
n35	n2	ORF1ab	463	336	No
n48	n35	ORF1ab	463	<100	Within One Branch
CpY11	YNLF_31C	S	462	432	Yes
YNLF_31C	n40	S	462	432	-
n13	F46	ORF8	462	<100	Yes
LYRa11	CpY11	ORF8	448	<100	Yes
YNLF_31C	n40	M	446	429	-
CpY11	n40	S	438	468	-
n40	YNLF_31C	S	438	468	Yes
Rp3	C020	ORF1ab	438	378	Yes
F46	GX2013	E	437	334	Yes
RpS11	n44	ORF7b	424	481	-
Rs4255	YN2018C	ORF3a	424	354	Yes
RpS11	HuB2013	S	422	435	Yes
Rs672	YN2018A	ORF8	419	426	Yes
Rs4247_147	Rs4231	ORF1ab	417	530	Yes
Rs4231	n21	ORF1ab	417	530	-
CpY11	LYRa11	ORF8	415	900	Yes
SC2018	n2	M	415	425	No
n29	Rs4231	S	413	390	Yes
YN2018C	Rs4255	ORF3a	413	407	Yes
Rs4084	Rf4092	ORF7a	412	468	Yes
F46	Anlong-103	S	407	360	Yes
Rs4247_148	n16	ORF7a	400	400	-
Rs7327	n10	ORF7a	400	400	-
HKU3_7	n46	ORF7a	400	<100	No
n39	n21	ORF3a	400	400	-
C020	Rp3	ORF1ab	400	400	Yes
n30	YN2018C	E	400	400	Yes
Rs4084	n19	E	400	400	-
n24	Rs4084	N	399	407	Yes
F46	YN2013	S	393	440	Yes
Rs4231	n29	S	387	410	-
n2	SC2018	M	385	375	Yes
Rs4084	Rs4231	ORF7a	384	472	Yes
Rs672	Rs4081	ORF6	383	406	Yes
YN2018B	YN2018D	ORF1ab	383	351	Yes
n44	RpS11	ORF7b	376	419	Yes
WIV1	SC2018	ORF7a	375	334	Yes
n18	Rs9401	ORF1ab	375	326	-
LYRa11	n46	M	373	<100	No
n39	HuB2013	S	372	365	Yes
n14	n46	ORF8	365	179	No
n50	n49	S	360	384	Yes
Rs4084	Rs9401	ORF7a	354	377	Yes
n46	n44	ORF7a	349	<100	-
WIV1	WIV16	ORF3a	341	853	Yes
WIV1	Rs4084	ORF3a	341	853	Yes
Rs4255	As6526	ORF8	335	376	Yes
Rs4231	Rf4092	ORF7a	332	242	Yes
n23	YN2018B	ORF7a	321	272	Yes
YN2018B	SC2018	ORF8	320	280	Yes
YN2018D	YN2018B	ORF1ab	317	349	Yes
Rs4255	Rs4084	N	301	323	Yes
n36	Rp3	ORF8	300	300	Yes
Rp3	RpS11	ORF8	300	300	Yes
Rs4247_148	n8	ORF7a	300	300	-
Rs4084	YN2018C	ORF7a	300	300	Yes
RpS11	n28	ORF7a	300	202	-
SARS-CoV	n32	ORF7a	300	<100	-
n40	n34	ORF7a	300	<100	-
n5	n35	ORF6	300	955	-
Rs4084	n13	ORF6	300	300	-
n46	n4	ORF6	300	<100	Yes
Rs4084	Rs4247_148	ORF6	300	300	Yes
YN2018D	n38	ORF3a	300	<100	-
B039	C010	ORF3a	300	300	Yes
SC2018	n19	ORF3a	300	300	-
n40	Rs4247_147	ORF3a	300	300	Yes
n36	n29	ORF10	300	300	-
YN2018B	Rs4084	ORF10	300	300	Yes
Rs672	Rs4231	ORF10	300	300	Yes
Rs4084	YN2018C	N	300	<100	Yes
SC2018	n8	N	300	<100	-
Rs4084	n22	N	300	111	-
n37	n2	N	300	<100	No
n11	Rs672	N	300	<100	Yes
Rm1	RpS11	N	300	<100	Yes
Rs4084	YNLF_31C	N	300	<100	Yes
SC2018	Rp3	N	300	<100	Yes
Rs7327	Rs4084	M	300	300	Yes
Rs4247_148	SC2018	E	300	300	Yes
Rs7327	n28	N	293	252	-
n38	n6	S	292	300	-
n31	SARS-CoV	M	280	<100	Yes
n26	n13	ORF1ab	278	315	-
GX2013	Anlong-103	ORF8	276	224	Yes
GX2013	n44	ORF7b	276	219	-
n21	Rs4231	N	276	189	Yes
n20	n29	S	274	231	-
F46	n38	S	270	300	-
Rs4231	Rs4084	ORF7a	270	187	Yes
CpY11	YN2018C	ORF3a	269	246	Yes
Rs4247_147	n29	N	269	247	-
16BO133	n41	ORF7a	268	287	-
n6	SC2018	ORF6	268	300	Yes
n26	n8	ORF1ab	265	284	-
n46	n40	ORF6	261	<100	-
n46	BM48-31	ORF10	261	122	Yes
Rs4081	Rs672	S	259	357	Yes
WIV16	Rs4231	S	257	262	Yes
n5	n46	ORF7b	255	100	Within One Branch
n13	n26	ORF1ab	255	260	-
LYRa11	Rp3	E	254	<100	Yes
HeB2013	Jiyuan_84	N	253	255	Yes
Rs672	Rs4081	S	252	284	Yes
YN2018D	Rs672	S	251	201	Yes
n2	n34	S	251	<100	-
Rs4231	n20	ORF8	249	223	-
YNLF_31C	n14	ORF6	249	245	-
n13	n10	ORF1ab	247	259	-
Jiyuan_84	HeB2013	N	247	245	Yes
CpY11	Rs4255	ORF3a	246	293	Yes
YN2018A	n40	E	245	400	-
n2	n46	E	243	<100	Yes
YN2018A	Rs4081	ORF6	242	220	Yes
n6	F46	S	240	264	Yes
Rs9401	Rs7327	ORF1ab	240	213	Yes
Rs7327	As6526	ORF1ab	240	213	Yes
WIV16	n29	S	239	259	-
F46	n6	S	239	136	-
n34	n46	M	239	<100	No
Rs672	YN2018D	S	238	158	Yes
GX2013	RpS11	ORF7b	236	300	Yes
Rf4092	Rs4084	ORF7a	235	245	Yes
n39	n5	N	235	<100	-
n14	n35	ORF8	233	172	-
LYRa11	n35	E	233	152	-
n20	Rs4231	S	230	248	Yes
Rs9401	Rs4084	S	229	236	Yes
SC2018	YN2018A	ORF8	226	233	Yes
n40	YNLF_31C	M	226	203	Yes
n40	n46	ORF6	225	<100	No
As6526	Rs9401	ORF1ab	225	274	Yes
B039	C020	N	225	210	Yes
RpS11	GX2013	ORF7b	224	231	Yes
Rs672	As6526	ORF6	224	216	Yes
Rs4247_148	Rs4231	N	224	311	Yes
n24	Rs7327	S	223	255	Yes
WIV1	WIV16	E	223	179	Yes
Rs7327	Rs9401	ORF3a	222	<100	Yes
n26	YN2018A	ORF1ab	221	232	Yes
GX2013	n35	M	221	387	-
HuB2013	n2	N	219	492	No
n10	n24	M	217	200	-
n18	Rs7327	ORF1ab	215	179	Yes
n39	Rp3	ORF8	214	255	-
n2	n46	ORF7b	214	<100	Yes
n18	n11	ORF1ab	214	249	-
n5	n40	ORF6	212	900	-
n10	As6526	ORF3a	212	182	Yes
Rp3	LYRa11	E	207	261	Yes
HuB2013	RpS11	S	206	200	Yes
YN2018A	As6526	ORF6	206	190	Yes
n38	Rp3	ORF8	205	<100	Yes
YN2018A	SC2018	ORF8	205	210	Yes
Rs4231	Rs9401	ORF8	200	200	Yes
n22	YN2018B	ORF8	200	200	Yes
WIV16	Rs9401	ORF8	200	200	Yes
n43	F46	ORF7b	200	200	Yes
LYRa11	CpY11	ORF7b	200	120	Yes
n24	n40	ORF7b	200	200	-
HeB2013	n7	ORF7b	200	200	-
n43	Rp3	ORF7b	200	200	Yes
n40	n19	ORF7a	200	200	-
n46	n39	ORF7a	200	<100	-
Rs7327	n8	ORF7a	200	200	-
Rs4247_148	Rp3	ORF7a	200	200	Yes
Rs4247_148	n15	ORF7a	200	200	-
B039	A022	ORF7a	200	200	Yes
Rs4084	YN2018D	ORF7a	200	200	Yes
Rs4084	Rs4247_148	ORF7a	200	200	Yes
LYRa11	CpY11	ORF6	200	200	Yes
F46	n38	ORF3a	200	202	-
Rf4092	C007	ORF1ab	200	200	Yes
n41	A022	ORF10	200	200	Yes
HeB2013	YNLF_31C	ORF10	200	200	Yes
n2	n3	N	200	<100	Yes
n40	n2	N	200	<100	No
n29	n19	N	200	200	-
Rs4231	n24	M	200	100	-
As6526	n8	M	200	<100	-
F46	n12	M	200	200	-
F46	n7	M	200	200	-
n37	LYRa11	E	200	200	Yes
n37	Rp3	E	200	200	Yes
Anlong-103	YN2018C	E	200	200	Yes
Rs7327	n38	E	200	200	-
n14	YN2013	ORF8	199	<100	Yes
SC2018	Rs672	ORF8	199	182	Yes
Rs672	SC2018	ORF8	199	214	Yes
n17	Rs9401	ORF7a	195	223	Yes
As6526	YN2018A	ORF6	194	210	Yes
F46	CpY11	E	194	<100	Yes
F46	n12	E	194	<100	-
F46	n35	E	194	<100	-
F46	Rs672	E	194	<100	Yes
n28	YN2018C	N	193	152	Yes
n11	n26	M	192	145	-
n15	Rs9401	N	190	158	Yes
n14	GX2013	ORF8	188	<100	Yes
n40	n5	ORF6	188	<100	-
Rs672	YN2018A	ORF6	187	166	Yes
n15	n35	ORF8	186	111	-
n46	n2	ORF7b	186	<100	Yes
n5	BM48-31	ORF10	183	<100	Yes
GX2013	CpY11	E	183	<100	Yes
RpS11	Rp3	ORF8	181	322	Yes
n26	Rs9401	ORF3a	181	<100	Yes
n2	HuB2013	N	181	208	Yes
Rs4255	Rf4092	M	180	147	Yes
n21	YNLF_31C	M	179	127	Yes
n24	As6526	N	178	190	Yes
n21	Rs4255	ORF7a	177	193	Yes
n18	SC2018	M	176	<100	Yes
n24	Rs7327	ORF3a	175	275	Yes
C020	B039	N	175	190	Yes
Rs4084	Rs7327	N	174	<100	Yes
n23	Rs672	S	173	<100	Yes
n34	n19	S	171	179	-
Rs9401	n20	ORF8	168	172	-
Rs4084	Anlong-103	N	168	<100	Yes
LYRa11	Anlong-103	ORF8	166	<100	Yes
Rs9401	Rs7327	ORF3a	166	478	Yes
LYRa11	GX2013	ORF8	165	<100	Yes
Rs4081	As6526	ORF8	165	124	Yes
n46	n5	M	165	<100	-
n9	Anlong-103	ORF8	164	276	Yes
n44	GX2013	ORF7b	164	200	Yes
n28	n40	M	163	185	-
n24	Rs672	S	162	216	Yes
Rs4081	n38	E	162	<100	-
n14	LYRa11	ORF8	161	<100	Yes
n5	n46	ORF10	161	<100	Within One Branch
SARS-CoV	SC2018	M	161	<100	Yes
YN2018C	Rs9401	ORF7a	160	108	Yes
Rs9401	As6526	ORF1ab	160	187	Yes
n14	Anlong-103	ORF8	159	<100	Yes
A022	C007	N	158	202	Yes
n39	n44	N	158	<100	-
n18	n35	M	158	<100	-
n46	n2	E	157	500	Yes
n27	Rs9401	ORF3a	156	<100	Yes
n11	Rf4092	ORF3a	156	169	Yes
Rs4255	Rs672	S	155	164	Yes
n40	YN2018A	E	155	<100	Yes
n9	n13	ORF1ab	153	145	-
n10	n13	ORF1ab	153	141	-
n26	n10	ORF1ab	153	141	-
Rs4084	As6526	N	152	140	Yes
n22	YN2018C	N	152	187	Yes
As6526	Rs4255	N	152	241	Yes
HeB2013	16BO133	ORF7a	151	116	Yes
n46	n2	ORF7a	151	<100	Yes
n23	Rf4092	N	151	<100	Yes
Rs4084	n26	M	151	209	-
LYRa11	Rf4092	ORF8	150	<100	Yes
SARS-CoV	n33	N	150	<100	-
Rs4247_147	SARS-CoV	N	150	<100	Yes
16BO133	HeB2013	ORF7a	149	184	Yes
n2	n46	ORF7a	149	<100	Yes
YN2018B	YN2018A	ORF8	148	162	Yes
Rs4084	Rs4255	N	148	<100	Yes
As6526	n35	M	148	<100	-
n14	CpY11	ORF8	147	<100	Yes
Anlong-103	GX2013	ORF8	145	<100	Yes
n43	n12	ORF8	145	<100	-
Rf4092	YN2018C	ORF6	145	153	Yes
YNLF_31C	n21	M	145	190	-
n18	Rs4255	ORF8	144	131	Yes
YN2013	Rf4092	ORF3a	144	131	Yes
n40	n44	N	142	<100	-
n18	SARS-CoV	M	142	<100	Yes
SC2018	n18	M	141	<100	-
As6526	n24	M	141	<100	-
n21	n40	M	141	114	-
n21	Rf4092	M	141	148	Yes
n18	Rs9401	ORF7a	140	120	Yes
n36	n6	S	138	123	-
YNLF_31C	n34	ORF8	138	<100	-
P4L	n47	ORF1ab	138	<100	No
n28	n21	M	138	180	-
n46	n4	ORF8	137	100	Yes
n39	n34	ORF7a	137	<100	-
Rs4081	Rs4255	ORF8	135	176	Yes
YN2018B	Rs672	ORF8	132	158	Yes
Rs4231	Rs9401	ORF7a	132	150	Yes
Rm1	HuB2013	N	132	182	Yes
Rs4084	Rs4081	N	132	<100	Yes
Rs4081	Anlong-103	N	132	<100	Yes
HeB2013	n12	ORF8	131	<100	-
Rs7327	WIV1	M	130	100	Yes
GX2013	n35	E	130	<100	-
SARS-CoV	n38	M	129	<100	-
n22	YNLF_31C	N	128	117	Yes
C007	B039	N	128	133	Yes
SARS-CoV	n18	M	127	<100	-
Rs4084	n14	N	126	<100	-
n14	Rs7327	N	126	<100	Yes
n31	n18	M	124	<100	-
n46	n35	ORF8	123	222	-
n38	n34	ORF7a	122	<100	-
Rf4092	Rs4231	ORF7a	122	142	Yes
n46	n35	E	122	<100	-
n12	HeB2013	ORF8	121	<100	Yes
n15	n46	ORF8	120	<100	No
SARS-CoV	n2	M	120	<100	No
LYRa11	n46	ORF8	118	<100	No
n46	n6	ORF8	118	<100	-
LYRa11	YN2013	ORF8	118	<100	Yes
Rs4084	n12	M	118	<100	-
n14	Rs7327	ORF6	116	<100	Yes
SARS-CoV	B039	M	115	<100	Yes
n8	CpY11	E	115	128	Yes
n39	n15	M	114	<100	-
n35	n46	E	114	<100	Within One Branch
YNLF_31C	n41	ORF8	113	336	-
Rf4092	Rs9401	ORF6	113	124	Yes
YNLF_31C	Rf4092	E	113	100	Yes
Rf4092	YN2013	ORF8	112	173	Yes
YN2018D	n22	ORF3a	112	<100	-
Rs4247_147	YN2018C	ORF3a	112	178	Yes
n23	YN2018D	S	110	<100	Yes
YN2013	n34	E	110	<100	-
n2	n18	M	109	<100	-
n46	n2	M	109	<100	Yes
n29	YN2018C	N	108	108	Yes
F46	n2	E	108	<100	No
Rs4255	As6526	ORF6	107	130	Yes
YN2018C	n28	N	107	148	-
Rs7327	YN2018C	N	107	359	Yes
Rm1	n2	N	107	129	No
16BO133	Rf4092	S	106	<100	Yes
Rf4092	F46	S	106	<100	Yes
Rs4231	Rs4247_148	ORF6	106	121	Yes
GX2013	n12	E	106	<100	-
GX2013	Rs672	E	106	<100	Yes
Rs4231	n20	N	104	119	-
n43	HeB2013	ORF8	102	<100	Yes
n44	n46	ORF7a	102	<100	No
F46	n40	S	100	100	-
WIV1	Rs4084	S	100	100	Yes
Rs4081	n24	ORF8	100	100	-
n35	n14	ORF8	100	128	-
n12	n41	ORF8	100	<100	-
n8	n46	ORF8	100	<100	No
Rf1	n12	ORF8	100	<100	-
YN2018D	n24	ORF8	100	100	-
P5L	P4L	ORF8	100	100	Yes
n41	n5	ORF8	100	<100	-
n21	Rs4231	ORF8	100	100	Yes
n34	YNLF_31C	ORF8	100	<100	Yes
n25	GX2013	ORF8	100	100	Yes
n5	RpS11	ORF7b	100	<100	Yes
YN2018B	F46	ORF7b	100	100	Yes
n26	F46	ORF7b	100	100	Yes
n24	F46	ORF7b	100	100	Yes
As6526	Rs7327	ORF7b	100	100	Yes
n13	Rs7327	ORF7b	100	100	Yes
n42	WIV16	ORF7b	100	100	Yes
HKU3_12	HKU3_7	ORF7b	100	100	Yes
n43	WIV16	ORF7b	100	100	Yes
Rs672	YN2018A	ORF7b	100	100	Yes
n16	Rs7327	ORF7b	100	100	Yes
n5	n36	ORF7b	100	<100	-
n22	n27	ORF7b	100	100	-
n24	n26	ORF7b	100	100	-
Rs672	n22	ORF7b	100	100	-
n18	n21	ORF7b	100	100	-
GX2013	n28	ORF7b	100	100	-
Rm1	n5	ORF7b	100	100	-
LYRa11	n46	ORF7b	100	<100	No
HeB2013	n5	ORF7b	100	100	-
n12	n40	ORF7b	100	100	-
n16	n40	ORF7b	100	100	-
BtKY72	n4	ORF7b	100	<100	Yes
n18	n8	ORF7b	100	100	-
SC2018	n2	ORF7b	100	100	No
n41	n5	ORF7b	100	100	-
n36	n10	ORF7b	100	100	-
Rs4084	n12	ORF7b	100	100	-
n41	n12	ORF7b	100	100	-
n37	n11	ORF7b	100	100	-
n37	n10	ORF7b	100	<100	-
P5E	P4L	ORF7b	100	100	Yes
n42	YN2018C	ORF7b	100	100	Yes
WIV1	YN2018B	ORF7b	100	100	Yes
n27	n19	ORF7a	100	100	-
Anlong-103	n16	ORF7a	100	100	-
Rs4247_148	n11	ORF7a	100	100	-
Rs4247_148	YN2018D	ORF7a	100	100	Yes
Rs4247_148	Anlong-103	ORF7a	100	100	Yes
Rm1	HuB2013	ORF7a	100	544	Yes
n27	Rp3	ORF7a	100	100	Yes
Anlong-103	Rp3	ORF7a	100	100	Yes
P2V	n2	ORF7a	100	100	No
n20	n26	ORF7a	100	100	-
n40	n5	ORF7a	100	<100	-
YN2018A	n27	ORF7a	100	100	-
Rs4247_148	n26	ORF7a	100	100	-
n26	YN2018A	ORF6	100	100	Yes
n13	Rs4084	ORF6	100	100	Yes
Rs4247_147	Rs4084	ORF6	100	100	Yes
As6526	SC2018	ORF6	100	100	Yes
n13	n11	ORF6	100	100	-
Anlong-103	SC2018	ORF6	100	100	Yes
LYRa11	SC2018	ORF6	100	100	Yes
n11	SC2018	ORF6	100	100	Yes
Rs4084	Rs4247_147	ORF6	100	100	Yes
Rs4084	Rs4231	ORF6	100	100	Yes
Rs7327	SC2018	ORF6	100	100	Yes
n27	Rs4255	ORF6	100	100	Yes
Rs4247_147	As6526	ORF6	100	100	Yes
n27	Rs4081	ORF6	100	100	Yes
SARS-CoV	C010	ORF6	100	<100	Yes
n46	n38	ORF6	100	<100	-
As6526	n26	ORF6	100	100	-
n35	n46	ORF6	100	<100	Within One Branch
n26	As6526	ORF6	100	100	Yes
Rs672	n22	ORF6	100	100	-
YN2018A	n26	ORF6	100	100	-
n35	Rp3	ORF6	100	100	Yes
n39	n5	ORF3a	100	100	-
F46	n6	ORF3a	100	100	-
BtKY72	n3	ORF3a	100	<100	Within One Branch
n46	n2	ORF3a	100	315	Yes
CpY11	n7	ORF3a	100	100	-
BM48-31	n3	ORF3a	100	<100	Within One Branch
Rs4247_147	n38	ORF3a	100	130	-
GX2013	n44	ORF3a	100	100	-
n9	F46	ORF3a	100	100	Yes
Rp3	RpS11	ORF3a	100	100	Yes
n38	F46	ORF3a	100	<100	Yes
n39	n19	ORF3a	100	100	-
F46	n14	ORF3a	100	100	-
n43	16BO133	ORF3a	100	100	Yes
n15	Rs9401	ORF3a	100	<100	Yes
Rp3	CpY11	ORF1ab	100	100	Yes
Rp3	n34	ORF1ab	100	100	-
SC2018	n7	ORF1ab	100	100	-
n26	C007	ORF1ab	100	100	Yes
n19	SC2018	ORF10	100	100	Yes
YN2018B	Rs4247_147	ORF10	100	100	Yes
SARS-CoV	C010	ORF10	100	<100	Yes
WIV1	Rp3	ORF10	100	100	Yes
HKU3_7	n14	ORF10	100	100	-
HKU3_1	Rs7327	ORF10	100	100	Yes
HKU3_7	n7	ORF10	100	100	-
B039	n35	ORF10	100	100	-
Rs4231	YN2018A	ORF10	100	100	Yes
Rf4092	n2	ORF10	100	100	No
Rs4255	Rs4084	ORF10	100	100	Yes
Rs4084	n36	ORF10	100	<100	-
Rs4247_148	SC2018	ORF10	100	100	Yes
C010	CpY11	ORF10	100	100	Yes
Rs4084	SC2018	ORF10	100	<100	Yes
SC2018	Rs4231	ORF10	100	100	Yes
Rs4247_147	YN2018C	N	100	100	Yes
B039	C010	N	100	100	Yes
Rs9401	n16	N	100	100	-
n29	n14	N	100	100	-
P5E	P4L	N	100	100	Yes
P5E	P5L	N	100	100	Yes
P5L	P5E	N	100	100	Yes
P5L	P2V	N	100	100	Yes
n27	n14	N	100	100	-
n20	n15	N	100	100	-
n29	n22	N	100	100	-
n23	n28	N	100	100	-
n49	n51	N	100	100	Within One Branch
Rs7327	WIV16	M	100	100	Yes
n12	F46	M	100	100	Yes
P5L	P4L	M	100	100	Yes
P5E	P4L	M	100	100	Yes
P1E	P2V	M	100	100	Yes
Rs4255	n10	M	100	100	-
Rs7327	n16	M	100	100	-
n14	n35	M	100	<100	-
n15	n35	M	100	<100	-
n15	Rs672	E	100	100	Yes
Rs4084	Rp3	E	100	100	Yes
n44	RpS11	E	100	100	Yes
WIV1	n11	E	100	100	-
n2	n11	E	100	<100	-
n38	n14	E	100	<100	-
YN2013	n14	E	100	100	-
Rs672	n38	E	100	100	-
SARS-CoV	n19	E	100	<100	-
YNLF_31C	n38	E	100	100	-
YN2018A	n22	E	100	<100	-
BM48-31	n3	E	100	<100	Within One Branch
n26	YN2018C	E	100	100	Yes
YN2018C	Rs4081	E	100	100	Yes
Rf4092	Rs4255	E	100	100	Yes
Rs7327	Rs9401	E	100	100	Yes
n15	SC2018	E	100	100	Yes
A022	YN2018C	E	100	100	Yes
C010	C020	E	100	100	Yes
